# White matter lipidome alterations in the schizophrenia brain

**DOI:** 10.1101/2023.11.27.568452

**Authors:** Dmitry Senko, Maria Osetrova, Olga Efimova, Nikolai Anikanov, Anna Tkachev, Maria Boyko, Maksim Sharaev, Anna Morozova, Yana Zorkina, Georgiy Kostyuk, Elena Stekolshchikova, Philipp Khaitovich

## Abstract

Numerous brain imaging studies have reported white matter alterations in schizophrenia, but the lipidome analysis of the corresponding tissue remains incomplete. In this study, we investigated the lipidome composition of six subcortical white matter regions corresponding to major axonal tracks in both control subjects and schizophrenia patients. All six regions exhibited a consistent pattern of quantitative lipidome alterations in schizophrenia, affecting specific lipid classes. These alterations partly involved myelin-forming lipid classes, particularly sphingolipids, with the extent of alterations reflecting the myelin changes previously reported in structural brain imaging studies. The other part of the schizophrenia-associated alterations, which showed a significant decrease in the disorder, involved lipid classes abundant in mitochondria. A similar significant decrease was also observed in the mitochondria-enriched membrane fraction isolated from the white matter of individuals with schizophrenia. This suggests a substantial reduction in the number of mitochondria in subcortical white matter in schizophrenia, a hypothesis supported by quantitative mitochondria staining.
