## Supplementary tables for "White matter lipidome alterations in the schizophrenia brain": TableS1A_Donors.xlsx

### Sheet: Лист1
Donor_ID	Age	Sex	PMI	Ethnicity	Diagnosis
HC_01	54	F	3.5	Caucasian	No neurological disease
HC_02	60	F	3	Caucasian	No neurological disease
HC_03	58	M	7	Caucasian	No neurological disease
HC_04	60	M	3	Caucasian	No neurological disease
HC_05	60	M	4	Caucasian	No neurological disease
HC_06	59	F	5	Caucasian	No neurological disease
SZ_01	36	M	NA	Caucasian	Schizophrenia
SZ_02	62	M	NA	Caucasian	Schizophrenia
SZ_03	62	F	NA	Caucasian	Schizophrenia
SZ_04	56	F	NA	Caucasian	Schizophrenia
SZ_05	57	M	NA	Caucasian	Schizophrenia
SZ_06	50	F	NA	Caucasian	Schizophrenia
