## Supplementary tables for "White matter lipidome alterations in the schizophrenia brain": TableS3_sMRI_Correlation.xlsx

### Sheet: TableS3_sMRI_Correlation
Lipid	Class	Category	R, T1/T2	R, DTI
AHexCer 60:2;O3 | AHexCer O-18:1_18:1;O2/24:0;O	AHexCer	Sphingolipids	0.127638	0.27302
AHexCer 60:3;O3 | AHexCer O-18:1_20:2;O2/22:0;O	AHexCer	Sphingolipids	0.323942	0.543472
BMP 34:2 | BMP 16:1_18:1	BMP	Glycerophospholipids	0.578786	-0.457366
BMP 36:3 | BMP 18:1_18:2	BMP	Glycerophospholipids	0.505535	-0.277267
BMP 40:7 | BMP 18:1_22:6	BMP	Glycerophospholipids	0.441146	-0.333499
BMP 44:12 | BMP 22:6_22:6	BMP	Glycerophospholipids	0.49303	0.316515
CAR 12:0	CAR	Fatty acyls	-0.384818	0.174758
CAR 14:0	CAR	Fatty acyls	-0.127458	0.0971664
CAR 16:0	CAR	Fatty acyls	0.46515	-0.512652
CAR 16:1	CAR	Fatty acyls	-0.3782	0.370595
CAR 18:0	CAR	Fatty acyls	-0.0782582	0.018938
CAR 18:1	CAR	Fatty acyls	0.195688	-0.317331
CAR 18:2	CAR	Fatty acyls	0.198218	-0.0690899
CAR 20:1	CAR	Fatty acyls	0.301198	-0.281567
CAR 20:4	CAR	Fatty acyls	-0.306119	0.620822
CAR 22:1	CAR	Fatty acyls	-0.634612	0.517781
CAR 24:1	CAR	Fatty acyls	-0.674879	0.775289
Cer 36:0;O2 | Cer 18:0;O2/18:0	Cer	Sphingolipids	-0.33786	-0.20519
Cer 36:1;O2 | Cer 18:1;O2/18:0	Cer	Sphingolipids	0.435453	0.301664
Cer 36:2;O2 | Cer 18:2;O2/18:0	Cer	Sphingolipids	0.71169	-0.128121
Cer 37:1;O2 | Cer 18:1;O2/19:0	Cer	Sphingolipids	-0.166227	-0.497454
Cer 38:0;O2 | Cer 20:0;O2/18:0	Cer	Sphingolipids	-0.230372	0.130668
Cer 38:1;O2 | Cer 20:1;O2/18:0	Cer	Sphingolipids	0.749247	0.606606
Cer 38:2;O2 | Cer 18:2;O2/20:0	Cer	Sphingolipids	0.671949	0.281624
Cer 40:1;O2 | Cer 18:1;O2/22:0	Cer	Sphingolipids	0.569634	0.429332
Cer 40:2;O2 | Cer 18:1;O2/22:1	Cer	Sphingolipids	0.399614	0.0756068
Cer 40:2;O2 | Cer 18:2;O2/22:0	Cer	Sphingolipids	0.867795	0.842198
Cer 41:1;O2 | Cer 18:1;O2/23:0	Cer	Sphingolipids	0.569137	0.44533
Cer 41:2;O2 | Cer 18:1;O2/23:1	Cer	Sphingolipids	0.411289	0.0325519
Cer 42:0;O2 | Cer 18:0;O2/24:0	Cer	Sphingolipids	-0.00891471	-0.367331
Cer 42:1;O2 | Cer 18:0;O2/24:1	Cer	Sphingolipids	-0.126515	-0.58912
Cer 42:1;O2 | Cer 18:1;O2/24:0	Cer	Sphingolipids	0.425631	0.257463
Cer 42:2;O2 | Cer 18:1;O2/24:1	Cer	Sphingolipids	0.336318	-0.0195974
Cer 42:2;O3 | Cer 18:1;O2/24:1;O	Cer	Sphingolipids	0.589461	0.624989
Cer 42:3;O2 | Cer 18:1;O2/24:2	Cer	Sphingolipids	0.17893	-0.729138
Cer 42:3;O2 | Cer 18:2;O2/24:1	Cer	Sphingolipids	0.431421	0.345213
Cer 43:1;2O | Cer 20:0;O2/23:1	Cer	Sphingolipids	0.188398	-0.0596391
Cer 43:2;O2 | Cer 18:1;O2/25:1	Cer	Sphingolipids	0.603456	0.316508
Cer 43:3;O2 | Cer 18:2;O2/25:1	Cer	Sphingolipids	0.903869	0.899172
Cer 44:1;O2 | Cer 20:0;O2/24:1	Cer	Sphingolipids	-0.0239054	-0.269104
Cer 44:2;O2 | Cer 18:1;O2/26:1	Cer	Sphingolipids	0.5854	0.302808
Cer 45:1;O2 | Cer 20:0;O2/25:1	Cer	Sphingolipids	0.190261	0.000108881
Cer 46:1;O2 | Cer 20:0;O2/26:1	Cer	Sphingolipids	0.150905	0.0438011
Cholesterol	Cholesterol	Sterols	0.32209	0.203168
CoQ10	CoQ	Other	0.51665	-0.640358
DG 34:1 | DG 16:0_18:1	DG	Glycerolipids	0.443214	-0.340557
DG 34:2 | DG 16:0_18:2	DG	Glycerolipids	0.542598	-0.499325
DG 36:1 | DG 18:0_18:1	DG	Glycerolipids	0.399937	-0.2799
DG 36:2 | DG 18:0_18:2	DG	Glycerolipids	0.682584	-0.389777
DG 36:2 | DG 18:1_18:1	DG	Glycerolipids	0.81596	-0.268959
DG 36:3 | DG 18:1_18:2	DG	Glycerolipids	-0.26297	-0.431342
DG 36:4 | DG 16:0_20:4	DG	Glycerolipids	0.23629	0.521203
DG 37:4 | DG 17:0_20:4	DG	Glycerolipids	-0.0395273	0.0149791
DG 38:1 | DG 18:0_20:1	DG	Glycerolipids	0.0520419	0.100533
DG 38:2 | DG 18:1_20:1	DG	Glycerolipids	0.0909532	0.171672
DG 38:3 | DG 18:0_20:3	DG	Glycerolipids	0.388332	0.275867
DG 38:3 | DG 18:0_20:3	DG	Glycerolipids	-0.317714	-0.732174
DG 38:4 | DG 16:0_22:4	DG	Glycerolipids	-0.28108	-0.592764
DG 38:4 | DG 18:0_20:4	DG	Glycerolipids	-0.0313	-0.0492303
DG 38:4 | DG 18:1_20:3	DG	Glycerolipids	-0.0821028	-0.358468
DG 38:5 | DG 18:1_20:4	DG	Glycerolipids	0.486211	0.540025
DG 40:2 | DG 18:1_22:1	DG	Glycerolipids	0.163938	-0.165043
DG 40:4 | DG 18:0_22:4	DG	Glycerolipids	-0.324813	-0.685855
DG 40:5 | DG 18:1_22:4	DG	Glycerolipids	-0.100582	-0.0870996
DG 40:6 | DG 18:0_22:6	DG	Glycerolipids	-0.409354	-0.206347
DG 42:2 | DG 18:1_24:1	DG	Glycerolipids	-0.39191	0.67529
DG 42:4 | DG 18:0_24:4	DG	Glycerolipids	-0.601172	0.479068
DG 44:2 | DG 18:1_26:1	DG	Glycerolipids	0.0262798	0.252317
DG 46:2 | DG 18:1_28:1	DG	Glycerolipids	0.473328	-0.195387
FA 16:0	FA	Fatty acyls	0.387351	-0.195261
FA 16:1	FA	Fatty acyls	0.391313	0.248706
FA 18:0	FA	Fatty acyls	0.355061	-0.178503
FA 18:1	FA	Fatty acyls	-0.272547	-0.622959
FA 18:2	FA	Fatty acyls	0.270625	0.15669
FA 20:1	FA	Fatty acyls	-0.585942	-0.739881
FA 20:3	FA	Fatty acyls	-0.557481	-0.632858
FA 20:3	FA	Fatty acyls	-0.55177	-0.690842
FA 20:4	FA	Fatty acyls	-0.561788	-0.67483
FA 22:1	FA	Fatty acyls	-0.356778	-0.272322
FA 22:1	FA	Fatty acyls	-0.169596	0.672741
FA 22:4	FA	Fatty acyls	-0.525424	-0.690208
FA 22:5	FA	Fatty acyls	-0.337098	-0.778789
FA 22:5	FA	Fatty acyls	-0.648364	-0.400958
FA 22:6	FA	Fatty acyls	-0.282607	-0.477026
FA 24:1	FA	Fatty acyls	-0.0116293	0.337319
FA 24:2	FA	Fatty acyls	-0.571645	0.670107
FA 24:4	FA	Fatty acyls	-0.690995	-0.561191
FA 24:5	FA	Fatty acyls	-0.688081	-0.612736
FA 26:1	FA	Fatty acyls	0.564303	-0.363478
HexCer 42:2;O2 | Hex2Cer 18:1;O2/24:1	HexCer	Sphingolipids	0.688512	0.861402
HexCer 36:1;O2 | HexCer 18:1;O2/18:0	HexCer	Sphingolipids	0.162343	0.348065
HexCer 36:1;O2 | HexCer 18:1;O2/18:0	HexCer	Sphingolipids	-0.298928	-0.26293
HexCer 36:2;O2 | HexCer 18:1;O2/18:1	HexCer	Sphingolipids	-0.0166288	-0.0106334
HexCer 36:2;O2 | HexCer 18:2;O2/18:0	HexCer	Sphingolipids	-0.623333	0.00699745
HexCer 36:2;O2 | HexCer 18:2;O2/18:0	HexCer	Sphingolipids	-0.538949	-0.49014
HexCer 38:2;O2 | HexCer 18:2;O2/20:0	HexCer	Sphingolipids	0.352027	0.581993
HexCer 40:2;O2 | HexCer 18:1;O2/22:1	HexCer	Sphingolipids	0.487545	0.594413
HexCer 40:2;O2 | HexCer 18:2;O2/22:0	HexCer	Sphingolipids	0.592007	0.700261
HexCer 41:2;O2 | HexCer 18:1;O2/23:1	HexCer	Sphingolipids	0.459044	0.546193
HexCer 41:2;O2 | HexCer 18:2;O2/23:0	HexCer	Sphingolipids	0.650645	0.766656
HexCer 41:2;O3 | HexCer 18:1;O2/23:1;O	HexCer	Sphingolipids	0.776842	0.808212
HexCer 42:1;O2 | HexCer 18:0;O2/24:1	HexCer	Sphingolipids	0.388456	0.493488
HexCer 42:1;O2 | HexCer 18:1;O2/24:0	HexCer	Sphingolipids	0.489136	0.533301
HexCer 42:2;3O | HexCer 18:2;O2/24:0O	HexCer	Sphingolipids	0.767103	0.846112
HexCer 42:2;O2 | HexCer 18:1;O2/24:1	HexCer	Sphingolipids	0.362523	0.47665
HexCer 42:2;O2 | HexCer 18:1;O2/24:1	HexCer	Sphingolipids	0.199773	-0.0404791
HexCer 42:2;O2 | HexCer 18:2;O2/24:0	HexCer	Sphingolipids	0.553692	0.666247
HexCer 42:2;O3 | HexCer 18:1;O2/24:1;O	HexCer	Sphingolipids	0.550443	0.625443
HexCer 42:2;O3 | HexCer 18:1;O2/24:1;O	HexCer	Sphingolipids	0.792432	0.733715
HexCer 42:2;O3 | HexCer 18:2;O2/24:0;O	HexCer	Sphingolipids	0.721394	0.793959
HexCer 42:3;O2 | HexCer 18:2;O2/24:1	HexCer	Sphingolipids	0.465868	0.429859
HexCer 42:3;O2 | HexCer 18:2;O2/24:1	HexCer	Sphingolipids	0.422124	-0.154082
HexCer 42:3;O3 | HexCer 18:1;O2/24:2;O	HexCer	Sphingolipids	0.662287	0.711359
HexCer 42:3;O3 | HexCer 18:2;O2/24:1;O	HexCer	Sphingolipids	0.664415	0.562895
HexCer 43:2;O2 | HexCer 18:1;O2/25:1	HexCer	Sphingolipids	0.490547	0.602797
HexCer 43:2;O2 | HexCer 18:1;O2/25:1	HexCer	Sphingolipids	0.910649	0.71314
HexCer 43:2;O2 | HexCer 18:2;O2/25:0	HexCer	Sphingolipids	0.625103	0.690256
HexCer 43:2;O3 | HexCer 18:1;O2/25:1;O	HexCer	Sphingolipids	0.565036	0.725548
HexCer 43:3;O2 | HexCer 18:2;O2/25:1	HexCer	Sphingolipids	0.738926	0.766849
HexCer 44:2;O2 | HexCer 18:1;O2/26:1	HexCer	Sphingolipids	0.730446	0.836703
HexCer 44:3;O2 | HexCer 18:2;O2/26:1	HexCer	Sphingolipids	0.723574	0.611939
LPC 16:0	LPC	Glycerophospholipids	0.379701	-0.213835
LPC 16:0	LPC	Glycerophospholipids	0.217173	0.275713
LPC 18:0	LPC	Glycerophospholipids	-0.0724932	-0.237316
LPC 18:1	LPC	Glycerophospholipids	0.707425	-0.172049
LPC 18:1	LPC	Glycerophospholipids	-0.0970407	-0.110282
LPC 18:2	LPC	Glycerophospholipids	0.653734	-0.466285
LPC 18:2	LPC	Glycerophospholipids	0.801139	-0.153093
LPC 20:1	LPC	Glycerophospholipids	-0.625867	-0.588209
LPC 20:3	LPC	Glycerophospholipids	0.557676	-0.498022
LPC 20:4	LPC	Glycerophospholipids	0.633132	-0.218265
LPC 20:4	LPC	Glycerophospholipids	0.456639	0.490446
LPC 22:4	LPC	Glycerophospholipids	0.524932	-0.387277
LPC 22:4	LPC	Glycerophospholipids	-0.140163	-0.18077
LPC 22:5	LPC	Glycerophospholipids	0.0557157	0.0159068
LPC 22:6	LPC	Glycerophospholipids	0.124639	-0.515017
LPC 22:6	LPC	Glycerophospholipids	-0.152277	-0.252897
LPC 24:1	LPC	Glycerophospholipids	-0.696411	-0.938262
LPC 25:0	LPC	Glycerophospholipids	0.275449	0.270758
LPC 25:1	LPC	Glycerophospholipids	-0.828243	-0.699824
LPC 26:0	LPC	Glycerophospholipids	0.0888474	0.0705307
LPC 26:1	LPC	Glycerophospholipids	-0.21384	-0.438702
LPC 27:1	LPC	Glycerophospholipids	0.346444	-0.0511154
LPC 28:1	LPC	Glycerophospholipids	0.215506	-0.172822
LPE 16:0	LPE	Glycerophospholipids	0.692999	-0.783978
LPE 16:0	LPE	Glycerophospholipids	0.691759	-0.488274
LPE 18:0	LPE	Glycerophospholipids	0.675339	0.0708196
LPE 18:1	LPE	Glycerophospholipids	0.567488	-0.597331
LPE 18:1	LPE	Glycerophospholipids	0.652158	-0.740799
LPE 18:2	LPE	Glycerophospholipids	0.269396	0.286333
LPE 20:1	LPE	Glycerophospholipids	0.267247	-0.57661
LPE 20:1	LPE	Glycerophospholipids	0.00861127	-0.271852
LPE 20:2	LPE	Glycerophospholipids	0.447458	-0.704088
LPE 20:3	LPE	Glycerophospholipids	0.672487	-0.881829
LPE 20:3	LPE	Glycerophospholipids	0.683971	-0.794951
LPE 20:4	LPE	Glycerophospholipids	0.784022	-0.683241
LPE 20:4	LPE	Glycerophospholipids	0.705168	-0.216846
LPE 22:3	LPE	Glycerophospholipids	0.57473	-0.721359
LPE 22:3	LPE	Glycerophospholipids	0.162135	-0.506273
LPE 22:4	LPE	Glycerophospholipids	0.553458	-0.472121
LPE 22:4	LPE	Glycerophospholipids	0.19574	-0.311471
LPE 22:5	LPE	Glycerophospholipids	0.332668	-0.425057
LPE 22:5	LPE	Glycerophospholipids	0.916191	-0.909247
LPE 22:6	LPE	Glycerophospholipids	0.360885	-0.335274
LPE 22:6	LPE	Glycerophospholipids	0.151466	0.0039177
LPE 24:4	LPE	Glycerophospholipids	0.0601167	0.0270541
LPE O-16:1	LPEO	Glycerophospholipids	0.115877	-0.53845
LPE O-18:1	LPEO	Glycerophospholipids	0.0895743	-0.273825
LPE O-18:2	LPEO	Glycerophospholipids	-0.123403	-0.852835
MGDG 34:1 | MGDG 16:0_18:1	MGDG	Glycerolipids	-0.0666055	0.0865765
MGDG 36:1 | MGDG 16:0_20:1	MGDG	Glycerolipids	-0.0895372	0.00853471
MGDG 42:1 | MGDG 16:0_26:1	MGDG	Glycerolipids	0.662408	0.423304
MGDG O-32:0 | MGDG O-16:0_16:0	MGDG	Glycerolipids	0.775683	0.760581
MGDG O-34:1 | MGDG O-18:1_16:0	MGDG	Glycerolipids	-0.28588	-0.297425
NAE 16:0	NAE	Fatty acyls	-0.458495	-0.5749
NAE 20:4	NAE	Fatty acyls	-0.154698	-0.3696
NAE 24:1	NAE	Fatty acyls	-0.495	-0.593128
NAE 25:0	NAE	Fatty acyls	-0.34867	-0.432504
NAE 25:1	NAE	Fatty acyls	-0.522231	-0.175759
NAE 26:0	NAE	Fatty acyls	-0.330689	-0.331583
NAE 26:1	NAE	Fatty acyls	-0.413343	-0.336656
NAE 27:1	NAE	Fatty acyls	-0.464127	0.00931475
NAE 28:1	NAE	Fatty acyls	-0.383174	-0.267426
PC 28:0 | PC 14:0_14:0	PC	Glycerophospholipids	0.297667	-0.0770754
PC 29:0 | PC 14:0_15:0	PC	Glycerophospholipids	0.218651	-0.0308987
PC 30:0 | PC 14:0_16:0	PC	Glycerophospholipids	0.927717	0.639638
PC 30:1 | PC 14:0_16:1	PC	Glycerophospholipids	0.503258	-0.538824
PC 31:0 | PC 15:0_16:0	PC	Glycerophospholipids	0.780389	0.516583
PC 31:1	PC	Glycerophospholipids	0.712868	0.171684
PC 32:0 | PC 16:0_16:0	PC	Glycerophospholipids	0.816262	0.736666
PC 32:1	PC	Glycerophospholipids	0.228447	-0.358642
PC 32:1 | PC 16:0_16:1	PC	Glycerophospholipids	0.704385	-0.120276
PC 32:2	PC	Glycerophospholipids	0.512159	0.631803
PC 32:2 | PC 14:0_18:2	PC	Glycerophospholipids	0.669297	-0.408978
PC 33:0	PC	Glycerophospholipids	0.846609	0.126356
PC 33:0	PC	Glycerophospholipids	0.558682	-0.416945
PC 33:1 | PC 15:0_18:1	PC	Glycerophospholipids	0.256169	-0.21884
PC 33:2 | PC 15:0_18:2	PC	Glycerophospholipids	0.375684	-0.398165
PC 34:0 | PC 16:0_18:0	PC	Glycerophospholipids	0.645908	0.635694
PC 34:1 | PC 16:0_18:1	PC	Glycerophospholipids	0.6249	0.540211
PC 34:2	PC	Glycerophospholipids	0.642621	0.411108
PC 34:2 | PC 16:1_18:1	PC	Glycerophospholipids	0.843733	-0.733494
PC 34:3 | PC 16:0_18:3	PC	Glycerophospholipids	0.594416	-0.564446
PC 34:3 | PC 16:1_18:2	PC	Glycerophospholipids	0.0661143	0.158747
PC 34:3 | PC 18:1_16:2	PC	Glycerophospholipids	0.392546	0.250116
PC 34:4	PC	Glycerophospholipids	0.84004	-0.257146
PC 34:4 | PC 14:0_20:4	PC	Glycerophospholipids	0.086446	0.0137366
PC 35:1 | PC 17:0_18:1	PC	Glycerophospholipids	0.111689	-0.0364902
PC 35:2	PC	Glycerophospholipids	0.0718224	-0.0311714
PC 35:2 | PC 17:1_18:1	PC	Glycerophospholipids	0.086826	-0.327884
PC 35:3	PC	Glycerophospholipids	0.0299486	0.071904
PC 35:3	PC	Glycerophospholipids	0.622621	0.721999
PC 36:1 | PC 18:0_18:1	PC	Glycerophospholipids	0.610484	0.350293
PC 36:2	PC	Glycerophospholipids	-0.0732126	-0.0297451
PC 36:2 | PC 18:1_18:1	PC	Glycerophospholipids	0.948668	0.831623
PC 36:3	PC	Glycerophospholipids	0.0264163	0.251826
PC 36:3 | PC 18:1_18:2	PC	Glycerophospholipids	-0.560268	0.507133
PC 36:4	PC	Glycerophospholipids	0.728455	0.916228
PC 36:4 | PC 14:0_22:4	PC	Glycerophospholipids	-0.135849	0.017823
PC 36:4 | PC 16:0_20:4	PC	Glycerophospholipids	0.781144	-0.372757
PC 36:4 | PC 18:2_18:2	PC	Glycerophospholipids	0.269417	-0.0956272
PC 36:5 | PC 16:1_20:4	PC	Glycerophospholipids	0.504132	-0.654511
PC 36:6	PC	Glycerophospholipids	0.108668	0.0315613
PC 37:1 | PC 19:0_18:1	PC	Glycerophospholipids	0.777246	0.489258
PC 37:2 | PC 18:1_19:1	PC	Glycerophospholipids	0.275106	-0.0879908
PC 37:3	PC	Glycerophospholipids	-0.514886	0.752988
PC 37:4	PC	Glycerophospholipids	0.0364602	-0.278565
PC 37:4 | PC 17:0_20:4	PC	Glycerophospholipids	0.565149	-0.352948
PC 37:5	PC	Glycerophospholipids	0.244527	-0.235934
PC 37:5 | PC 17:1_20:4	PC	Glycerophospholipids	-0.43535	-0.509564
PC 37:6	PC	Glycerophospholipids	0.366546	-0.369557
PC 37:7	PC	Glycerophospholipids	0.725716	0.786203
PC 38:1	PC	Glycerophospholipids	-0.00832846	-0.0971475
PC 38:1 | PC 18:0_20:1	PC	Glycerophospholipids	0.585967	0.257377
PC 38:2 | PC 18:0_20:2	PC	Glycerophospholipids	-0.145107	-0.159949
PC 38:2 | PC 18:1_20:1	PC	Glycerophospholipids	0.208369	-0.0369403
PC 38:3	PC	Glycerophospholipids	-0.0199626	0.396938
PC 38:3 | PC 18:0_20:3	PC	Glycerophospholipids	-0.139467	0.192126
PC 38:4	PC	Glycerophospholipids	0.518322	0.415796
PC 38:4	PC	Glycerophospholipids	-0.460348	-0.450553
PC 38:4 | PC 16:0_22:4	PC	Glycerophospholipids	0.614366	-0.636911
PC 38:4 | PC 18:0_20:4	PC	Glycerophospholipids	0.605099	0.420085
PC 38:5 | PC 16:0_22:5	PC	Glycerophospholipids	0.229317	-0.448716
PC 38:5 | PC 18:1_20:4	PC	Glycerophospholipids	0.0624005	0.274072
PC 38:6	PC	Glycerophospholipids	0.0565951	0.0837499
PC 38:6	PC	Glycerophospholipids	0.587586	-0.483662
PC 38:6 | PC 16:0_22:6	PC	Glycerophospholipids	0.332643	-0.296229
PC 38:7 | PC 16:1_22:6	PC	Glycerophospholipids	0.260172	-0.417808
PC 39:4 | PC 17:0_22:4	PC	Glycerophospholipids	-0.632357	0.77217
PC 39:5	PC	Glycerophospholipids	-0.976255	-0.747898
PC 39:6	PC	Glycerophospholipids	0.679519	0.930859
PC 39:6	PC	Glycerophospholipids	-0.0316949	0.00970533
PC 40:1	PC	Glycerophospholipids	-0.399664	-0.410391
PC 40:2 | PC 18:1_22:1	PC	Glycerophospholipids	-0.0305325	0.146602
PC 40:3	PC	Glycerophospholipids	-0.836276	-0.524871
PC 40:4	PC	Glycerophospholipids	-0.937359	-0.458381
PC 40:4 | PC 18:0_22:4	PC	Glycerophospholipids	-0.249404	-0.156399
PC 40:5	PC	Glycerophospholipids	0.132875	-0.360319
PC 40:5 | PC 18:0_22:5	PC	Glycerophospholipids	-0.226418	-0.567133
PC 40:6	PC	Glycerophospholipids	-0.300361	0.200336
PC 40:6 | 1 ::	PC	Glycerophospholipids	0.418104	-0.151901
PC 40:6 | PC 18:0_22:6	PC	Glycerophospholipids	-0.234853	-0.40754
PC 40:7	PC	Glycerophospholipids	-0.199618	-0.373771
PC 40:7 | PC 18:1_22:6	PC	Glycerophospholipids	-0.554791	-0.483547
PC 40:8	PC	Glycerophospholipids	0.381471	-0.043888
PC 41:2 | PC 18:1_23:1	PC	Glycerophospholipids	0.155242	-0.152796
PC 42:1 | PC 24:0_18:1	PC	Glycerophospholipids	-0.165904	-0.317912
PC 42:10 | PC 20:4_20:6	PC	Glycerophospholipids	-0.90321	-0.76905
PC 42:2 | PC 18:1_24:1	PC	Glycerophospholipids	-0.0559652	-0.391977
PC 42:3	PC	Glycerophospholipids	0.381654	-0.605017
PC 42:4 | PC 18:0_24:4	PC	Glycerophospholipids	-0.843641	-0.27935
PC 42:5	PC	Glycerophospholipids	-0.951505	-0.82581
PC 42:5	PC	Glycerophospholipids	-0.85976	-0.457178
PC 42:6	PC	Glycerophospholipids	-0.422942	0.205229
PC 42:7	PC	Glycerophospholipids	-0.89132	-0.47438
PC 42:7	PC	Glycerophospholipids	-0.5784	-0.482919
PC 42:8 | PC 20:4_22:4	PC	Glycerophospholipids	-0.61636	-0.476479
PC 43:1	PC	Glycerophospholipids	0.107312	-0.626347
PC 43:2 | PC 18:1_25:1	PC	Glycerophospholipids	-0.00905247	-0.438769
PC 44:1	PC	Glycerophospholipids	-0.069779	-0.425635
PC 44:1	PC	Glycerophospholipids	-0.85441	-0.712597
PC 44:12 | PC 22:6_22:6	PC	Glycerophospholipids	-0.886143	-0.370801
PC 44:2 | PC 18:1_26:1	PC	Glycerophospholipids	0.0157175	-0.676654
PC 44:3	PC	Glycerophospholipids	0.103324	-0.16895
PC 44:5	PC	Glycerophospholipids	0.239197	-0.284369
PC 45:1 | PC 27:0_18:1	PC	Glycerophospholipids	0.0686364	-0.318093
PC 45:2	PC	Glycerophospholipids	0.231511	-0.617768
PC 46:1	PC	Glycerophospholipids	-0.0434168	-0.220201
PC 46:2 | PC 18:1_28:1	PC	Glycerophospholipids	0.463668	-0.51345
PC 46:4	PC	Glycerophospholipids	-0.912959	0.020576
PC 47:2 | PC 18:1_29:1	PC	Glycerophospholipids	0.192461	-0.333677
PC 47:5	PC	Glycerophospholipids	-0.429196	-0.223482
PC 48:2	PC	Glycerophospholipids	0.127196	-0.159721
PC 48:3	PC	Glycerophospholipids	0.422367	-0.17361
PC 48:5 | PC 28:1_20:4	PC	Glycerophospholipids	0.0971654	0.0842797
PC 50:2	PC	Glycerophospholipids	0.178041	-0.293733
PC 50:4	PC	Glycerophospholipids	-0.0373708	-0.155341
PC 52:4	PC	Glycerophospholipids	0.52293	-0.502858
PC 54:5 | PC 18:1_36:4	PC	Glycerophospholipids	0.821869	-0.484034
PC 54:6	PC	Glycerophospholipids	0.302807	0.0970388
PC 54:6 | PC 18:1_36:5	PC	Glycerophospholipids	0.558166	-0.436157
PC 54:7	PC	Glycerophospholipids	0.519205	-0.200136
PC 56:5 | PC 18:1_38:4	PC	Glycerophospholipids	0.843751	0.433707
PC 56:6	PC	Glycerophospholipids	-0.0512113	0.243487
PC 56:7 | PC 18:1_38:6	PC	Glycerophospholipids	-0.0767462	0.420782
PC 56:8	PC	Glycerophospholipids	0.564576	-0.397614
PC 56:8 | PC 20:4_36:4	PC	Glycerophospholipids	0.279254	-0.123202
PC 58:6	PC	Glycerophospholipids	0.310884	0.742858
PC 58:8	PC	Glycerophospholipids	0.228794	-0.348836
PC 60:7	PC	Glycerophospholipids	0.474883	0.604261
PC O-30:0 | PC O-16:0_14:0	PCO	Glycerophospholipids	0.325763	0.332332
PC O-30:1	PCO	Glycerophospholipids	0.11387	0.066327
PC O-31:0	PCO	Glycerophospholipids	-0.797858	-0.732283
PC O-31:1	PCO	Glycerophospholipids	-0.545374	-0.733544
PC O-32:0 | PC O-16:0_16:0	PCO	Glycerophospholipids	0.573134	0.687876
PC O-32:1	PCO	Glycerophospholipids	0.538145	0.0762097
PC O-32:1 | PC O-16:1_16:0	PCO	Glycerophospholipids	0.404893	0.460346
PC O-32:2 | PC O-18:2_14:0	PCO	Glycerophospholipids	0.592399	0.0734178
PC O-33:0	PCO	Glycerophospholipids	0.12086	-0.137627
PC O-33:1 | PC O-16:0_17:1	PCO	Glycerophospholipids	0.422863	0.214123
PC O-34:0 | PC O-18:0_16:0	PCO	Glycerophospholipids	0.62582	0.733494
PC O-34:1 | PC O-18:1_16:0	PCO	Glycerophospholipids	0.330528	0.118043
PC O-34:2	PCO	Glycerophospholipids	-0.0225974	-0.272424
PC O-34:2 | PC O-18:2_16:0	PCO	Glycerophospholipids	0.0690943	0.0532675
PC O-34:3 | PC O-18:2_16:1	PCO	Glycerophospholipids	0.554077	-0.541672
PC O-35:1	PCO	Glycerophospholipids	-0.060906	-0.541933
PC O-35:2	PCO	Glycerophospholipids	-0.371223	-0.624557
PC O-35:3	PCO	Glycerophospholipids	0.0789282	-0.439674
PC O-35:8	PCO	Glycerophospholipids	0.356558	0.582399
PC O-35:9	PCO	Glycerophospholipids	-0.0976641	0.130229
PC O-36:2	PCO	Glycerophospholipids	-0.343694	-0.309645
PC O-36:2 | PC O-16:0_20:2	PCO	Glycerophospholipids	0.0409216	-0.239975
PC O-36:2 | PC O-18:1_18:1	PCO	Glycerophospholipids	-0.126983	-0.305785
PC O-36:3 | PC O-16:0_20:3	PCO	Glycerophospholipids	-0.331016	-0.179554
PC O-36:3 | PC O-18:2_18:1	PCO	Glycerophospholipids	0.483442	0.0462449
PC O-36:4 | PC O-16:0_20:4	PCO	Glycerophospholipids	-0.0599373	-0.689234
PC O-36:5 | PC O-16:1_20:4	PCO	Glycerophospholipids	-0.207542	-0.790474
PC O-37:1	PCO	Glycerophospholipids	-0.30484	-0.234169
PC O-37:1 | PC O-19:0_18:1	PCO	Glycerophospholipids	0.700144	0.673127
PC O-37:7	PCO	Glycerophospholipids	0.16599	0.504137
PC O-37:7	PCO	Glycerophospholipids	0.0903766	0.34048
PC O-38:1	PCO	Glycerophospholipids	-0.371799	-0.380612
PC O-38:2	PCO	Glycerophospholipids	-0.231538	-0.150959
PC O-38:2 | PC O-18:1_20:1	PCO	Glycerophospholipids	-0.56938	-0.663199
PC O-38:3	PCO	Glycerophospholipids	-0.294209	-0.420409
PC O-38:3 | PC O-16:0_22:3	PCO	Glycerophospholipids	-0.238097	-0.247567
PC O-38:4	PCO	Glycerophospholipids	-0.420808	-0.494533
PC O-38:4	PCO	Glycerophospholipids	-0.747565	-0.628327
PC O-38:4 | PC O-18:0_20:4	PCO	Glycerophospholipids	0.547571	0.410674
PC O-38:5	PCO	Glycerophospholipids	-0.0368267	-0.109904
PC O-38:5 | PC O-16:1_22:4	PCO	Glycerophospholipids	-0.533686	-0.541327
PC O-38:5 | PC O-18:1_20:4	PCO	Glycerophospholipids	0.725834	0.492227
PC O-38:6 | PC O-16:0_22:6	PCO	Glycerophospholipids	-0.608991	0.0536172
PC O-38:6 | PC O-18:2_20:4	PCO	Glycerophospholipids	0.146476	-0.293172
PC O-40:2	PCO	Glycerophospholipids	-0.386573	-0.335611
PC O-40:3	PCO	Glycerophospholipids	-0.379792	-0.394347
PC O-40:4 | PC O-16:0_24:4	PCO	Glycerophospholipids	-0.780912	-0.599737
PC O-40:4 | PC O-16:0_24:4 1	PCO	Glycerophospholipids	0.705156	0.649682
PC O-40:5 | PC O-16:1_24:4	PCO	Glycerophospholipids	-0.853511	-0.632303
PC O-40:5 | PC O-18:1_22:4	PCO	Glycerophospholipids	-0.585666	-0.795548
PC O-40:5 | PC O-18:1_22:4 1	PCO	Glycerophospholipids	-0.354306	-0.103568
PC O-40:6 | PC O-18:2_22:4	PCO	Glycerophospholipids	0.245219	-0.0891482
PC O-41:8	PCO	Glycerophospholipids	-0.527563	-0.179246
PC O-42:5	PCO	Glycerophospholipids	0.145124	0.462285
PC O-42:6	PCO	Glycerophospholipids	0.676893	0.690987
PC O-42:6 | PC O-18:2_24:4	PCO	Glycerophospholipids	-0.865207	-0.988071
PC O-43:7	PCO	Glycerophospholipids	0.726169	0.57521
PC O-44:3	PCO	Glycerophospholipids	0.321904	-0.280903
PC O-44:7	PCO	Glycerophospholipids	0.618643	0.0550219
PE 32:0 | PE 16:0_16:0	PE	Glycerophospholipids	0.853928	0.490076
PE 32:1 | PE 16:0_16:1	PE	Glycerophospholipids	0.673981	0.579823
PE 34:1 | PE 16:0_18:1	PE	Glycerophospholipids	0.535287	0.62992
PE 34:2 | PE 16:1_18:1	PE	Glycerophospholipids	0.627748	0.220096
PE 34:3 | PE 16:1_18:2	PE	Glycerophospholipids	0.552405	-0.655698
PE 35:1 | PE 17:0_18:1	PE	Glycerophospholipids	0.46768	0.596156
PE 35:2 | PE 17:1_18:1	PE	Glycerophospholipids	0.294384	0.230932
PE 36:1 | PE 18:0_18:1	PE	Glycerophospholipids	0.661284	0.629698
PE 36:2 | PE 18:1_18:1	PE	Glycerophospholipids	0.615024	0.490407
PE 36:2 | PE 18:1_18:1	PE	Glycerophospholipids	0.503999	0.313788
PE 36:3 | PE 16:0_20:3	PE	Glycerophospholipids	0.547319	-0.156239
PE 36:3 | PE 18:1_18:2	PE	Glycerophospholipids	0.698998	-0.457054
PE 36:4 | PE 16:0_20:4	PE	Glycerophospholipids	0.635367	-0.08173
PE 36:4 | PE 18:2_18:2	PE	Glycerophospholipids	0.703808	-0.551785
PE 36:5 | PE 16:1_20:4	PE	Glycerophospholipids	0.631676	0.141694
PE 36:6 | PE 14:0_22:6	PE	Glycerophospholipids	0.561303	-0.596737
PE 37:2 | PE 18:1_19:1	PE	Glycerophospholipids	0.328201	0.0342075
PE 37:4 | PE 17:0_20:4	PE	Glycerophospholipids	0.650483	0.415008
PE 38:1 | PE 18:0_20:1	PE	Glycerophospholipids	0.281826	0.0666364
PE 38:2 | PE 18:1_20:1	PE	Glycerophospholipids	-0.0551904	-0.127847
PE 38:3 | PE 18:0_20:3	PE	Glycerophospholipids	0.664872	0.800927
PE 38:3 | PE 18:0_20:3	PE	Glycerophospholipids	0.585692	0.270878
PE 38:4 | PE 16:0_22:4	PE	Glycerophospholipids	0.653928	-0.121514
PE 38:4 | PE 16:0_22:4	PE	Glycerophospholipids	0.460248	0.379843
PE 38:4 | PE 18:0_20:4	PE	Glycerophospholipids	0.654394	-0.0508099
PE 38:4 | PE 18:1_20:3	PE	Glycerophospholipids	0.0370681	0.225475
PE 38:5	PE	Glycerophospholipids	0.522647	0.501944
PE 38:5 | PE 16:0_22:5	PE	Glycerophospholipids	0.501493	0.0777931
PE 38:5 | PE 18:1_20:4	PE	Glycerophospholipids	0.607945	0.754179
PE 38:6 | PE 16:0_22:6	PE	Glycerophospholipids	0.647441	-0.408946
PE 38:6 | PE 18:2_20:4	PE	Glycerophospholipids	0.624897	-0.734029
PE 38:7	PE	Glycerophospholipids	0.687559	0.149685
PE 38:7 | PE 16:1_22:6	PE	Glycerophospholipids	0.683425	0.0039713
PE 38:8	PE	Glycerophospholipids	0.552116	0.113909
PE 39:6	PE	Glycerophospholipids	0.502486	-0.500907
PE 39:6 | PE 17:0_22:6	PE	Glycerophospholipids	0.506469	-0.360905
PE 40:2 | PE 20:1_20:1	PE	Glycerophospholipids	-0.47543	-0.342705
PE 40:3	PE	Glycerophospholipids	0.679765	0.753514
PE 40:3 | PE 18:1_22:2	PE	Glycerophospholipids	-0.316937	-0.152352
PE 40:4 | PE 18:0_22:4	PE	Glycerophospholipids	0.594757	0.0256257
PE 40:5 | PE 18:0_22:5	PE	Glycerophospholipids	0.582867	-0.0634845
PE 40:5 | PE 18:1_22:4	PE	Glycerophospholipids	0.327857	0.384285
PE 40:6 | PE 18:0_22:6	PE	Glycerophospholipids	0.52686	0.0289802
PE 40:6 | PE 20:2_20:4	PE	Glycerophospholipids	0.254257	0.590077
PE 40:7 | PE 18:1_22:6	PE	Glycerophospholipids	0.555052	-0.322116
PE 40:7 | PE 20:3_20:4	PE	Glycerophospholipids	-0.371553	-0.128128
PE 40:8 | PE 18:2_22:6	PE	Glycerophospholipids	0.531653	-0.323858
PE 42:10 | PE 20:4_22:6	PE	Glycerophospholipids	0.58022	-0.143847
PE 42:4 | PE 18:0_24:4	PE	Glycerophospholipids	-0.169218	-0.181165
PE 42:5 | PE 18:1_24:4	PE	Glycerophospholipids	-0.120138	0.0252982
PE 42:5 | PE 20:2_22:3	PE	Glycerophospholipids	0.162654	0.229786
PE 42:7 | PE 20:1_22:6	PE	Glycerophospholipids	0.425555	0.0518262
PE 42:8 | PE 20:4_22:4	PE	Glycerophospholipids	-0.136579	-0.152881
PE 42:9 | PE 20:3_22:6	PE	Glycerophospholipids	0.536714	-0.662881
PE 42:9 | PE 20:4_22:5	PE	Glycerophospholipids	-0.395169	0.0710339
PE 44:11 | PE 22:5_22:6	PE	Glycerophospholipids	0.300793	0.631342
PE 44:1	PE	Glycerophospholipids	-0.149748	-0.660243
PE 44:1	PE	Glycerophospholipids	0.168877	-0.342611
PE 44:12 | PE 22:6_22:6	PE	Glycerophospholipids	-0.096905	-0.728113
PE O-32:2 | PE O-18:2_14:0	PEO	Glycerophospholipids	0.76842	0.833304
PE O-34:2 | PE O-16:1_18:1	PEO	Glycerophospholipids	0.328571	0.344317
PE O-34:3 | PE O-18:2_16:1	PEO	Glycerophospholipids	0.690138	0.726938
PE O-35:2 | PE O-17:1_18:1	PEO	Glycerophospholipids	0.126116	0.211492
PE O-35:3 | PE O-18:2_17:1	PEO	Glycerophospholipids	0.230588	0.164756
PE O-36:2 | PE O-18:1_18:1	PEO	Glycerophospholipids	0.118885	0.164701
PE O-36:3 | PE O-18:2_18:1	PEO	Glycerophospholipids	0.260774	0.260739
PE O-36:4 | PE O-16:0_20:4	PEO	Glycerophospholipids	0.387142	0.0800238
PE O-36:4 | PE O-18:3_18:1	PEO	Glycerophospholipids	0.546217	0.586476
PE O-36:5 | PE O-16:1_20:4	PEO	Glycerophospholipids	0.279347	0.455164
PE O-37:5 | PE O-17:1_20:4	PEO	Glycerophospholipids	0.354455	0.39128
PE O-38:2 | PE O-18:1_20:1	PEO	Glycerophospholipids	-0.340709	-0.354293
PE O-38:3 | PE O-18:2_20:1	PEO	Glycerophospholipids	-0.0233487	-0.0264194
PE O-38:4 | PE O-16:1_22:3	PEO	Glycerophospholipids	0.168663	0.411363
PE O-38:4 | PE O-18:2_20:2	PEO	Glycerophospholipids	-0.0567099	0.108647
PE O-38:5 | PE O-16:1_22:4	PEO	Glycerophospholipids	0.203876	0.252599
PE O-38:5 | PE O-18:1_20:4	PEO	Glycerophospholipids	0.542454	0.415647
PE O-38:6 | PE O-16:0_22:6	PEO	Glycerophospholipids	0.634769	-0.588649
PE O-38:6 | PE O-18:2_20:4	PEO	Glycerophospholipids	-0.0214646	0.336023
PE O-38:7 | PE O-16:1_22:6	PEO	Glycerophospholipids	0.308727	0.156334
PE O-39:5 | PE O-17:1_22:4	PEO	Glycerophospholipids	0.00133248	0.177319
PE O-39:6 | PE O-17:2_22:4	PEO	Glycerophospholipids	0.0089872	0.0296659
PE O-39:6 | PE O-19:2_20:4	PEO	Glycerophospholipids	0.217268	0.328807
PE O-39:7 | PE O-17:1_22:6	PEO	Glycerophospholipids	0.320306	0.502731
PE O-40:4 | PE O-18:0_22:4	PEO	Glycerophospholipids	0.188219	-0.0654995
PE O-40:4 | PE O-18:1_22:3	PEO	Glycerophospholipids	0.305337	0.514388
PE O-40:4 | PE O-18:2_22:2	PEO	Glycerophospholipids	-0.0709353	0.0324825
PE O-40:5 | PE O-18:1_22:4	PEO	Glycerophospholipids	0.147264	0.234191
PE O-40:5 | PE O-18:2_22:3	PEO	Glycerophospholipids	0.443897	0.592938
PE O-40:6 | PE O-18:1_22:5	PEO	Glycerophospholipids	0.0363463	0.235522
PE O-40:6 | PE O-18:2_22:4	PEO	Glycerophospholipids	0.238344	0.323761
PE O-40:7 | PE O-18:1_22:6	PEO	Glycerophospholipids	0.557953	-0.149363
PE O-40:7 | PE O-18:2_22:5	PEO	Glycerophospholipids	-0.313887	-0.280104
PE O-40:8 | PE O-18:2_22:6	PEO	Glycerophospholipids	0.437428	-0.117834
PE O-42:5 | PE O-18:1_24:4	PEO	Glycerophospholipids	-0.66267	-0.409218
PE O-42:6 | PE O-18:2_24:4	PEO	Glycerophospholipids	-0.547084	-0.416556
PE O-42:7 | PE O-18:2_24:5	PEO	Glycerophospholipids	-0.301518	-0.167171
PE O-42:7 | PE O-18:2_24:5	PEO	Glycerophospholipids	-0.129104	0.237051
PE O-42:8 | PE O-18:2_24:6	PEO	Glycerophospholipids	-0.51813	-0.337029
PE O-42:8 | PE O-20:2_22:6	PEO	Glycerophospholipids	0.396044	-0.0215246
PG 34:1 | PG 18:1_16:0	PG	Glycerophospholipids	0.220639	-0.102465
PG 34:2 | PG 16:1_18:1	PG	Glycerophospholipids	0.186656	-0.0212906
PG 34:3 | PG 16:1_18:2	PG	Glycerophospholipids	0.478854	-0.371732
PG 35:2 | PG 17:1_18:1	PG	Glycerophospholipids	0.131166	-0.0451332
PG 36:2 | PG 18:1_18:1	PG	Glycerophospholipids	0.145974	0.0121279
PG 36:3 | PG 18:1_18:2	PG	Glycerophospholipids	0.111705	0.159277
PG 36:4 | PG 16:0_20:4	PG	Glycerophospholipids	0.107073	-0.0869059
PG 36:4 | PG 18:2_18:2	PG	Glycerophospholipids	0.137102	0.218142
PG 38:4 | PG 18:0_20:4	PG	Glycerophospholipids	0.636499	-0.183572
PG 38:4 | PG 18:1_20:3	PG	Glycerophospholipids	-0.0211563	0.154894
PG 38:5 | PG 18:1_20:4	PG	Glycerophospholipids	0.242046	-0.114089
PG 38:5 | PG 18:2_20:3	PG	Glycerophospholipids	0.379333	-0.15873
PG 38:6 | PG 18:2_20:4	PG	Glycerophospholipids	0.390442	-0.112578
PG 40:6 | PG 18:1_22:5	PG	Glycerophospholipids	-0.104558	-0.0358902
PG 40:8 | PG 18:2_22:6	PG	Glycerophospholipids	0.308405	0.208471
PG 44:10 | PG 22:4_22:6	PG	Glycerophospholipids	-0.0533756	0.269306
PG 44:12 | PG 22:6_22:6	PG	Glycerophospholipids	0.493032	0.198877
PI 36:4	PI	Glycerophospholipids	-0.315923	-0.0911434
PI 36:4 | PI 16:0_20:4	PI	Glycerophospholipids	0.277504	0.479298
PI 38:3 | PI 18:0_20:3	PI	Glycerophospholipids	-0.124348	-0.0853706
PI 38:4 | PI 18:0_20:4	PI	Glycerophospholipids	0.256337	0.513116
PI 38:5	PI	Glycerophospholipids	0.334195	0.573752
PI 38:6	PI	Glycerophospholipids	-0.902191	-0.502314
PI 38:6	PI	Glycerophospholipids	-0.864488	-0.681167
PI 40:6 | PI 18:0_22:6	PI	Glycerophospholipids	0.0548891	0.312817
PS 40:6	PS	Glycerophospholipids	0.809744	0.55557
PS 44:12	PS	Glycerophospholipids	-0.1891	-0.455269
SHexCer 34:1;O2 | SHexCer 18:1;O2/16:0	SHexCer	Sphingolipids	-0.255642	-0.231555
SHexCer 36:1;O2 | SHexCer 18:1;O2/18:0	SHexCer	Sphingolipids	-0.414636	-0.323813
SHexCer 36:22;O | SHexCer 18:2;O2/18:0	SHexCer	Sphingolipids	-0.634795	-0.650848
SHexCer 40:1;O2 | SHexCer 18:1;O2/22:0	SHexCer	Sphingolipids	0.313099	0.43318
SHexCer 40:1;O3 | SHexCer 18:1;O2/22:0;O	SHexCer	Sphingolipids	0.522675	0.593576
SHexCer 40:2;O2 | SHexCer 18:1;O2/22:1	SHexCer	Sphingolipids	0.186194	0.251956
SHexCer 40:2;O3 | SHexCer 18:1;O2/22:1;O	SHexCer	Sphingolipids	0.786537	0.835255
SHexCer 41:0;O2 | SHexCer 18:0;O2/23:0	SHexCer	Sphingolipids	0.380135	0.4539
SHexCer 41:0;O3 | SHexCer 18:0;O2/23:0;O	SHexCer	Sphingolipids	0.498378	0.60224
SHexCer 41:1;O2 | SHexCer 18:1;O2/23:0	SHexCer	Sphingolipids	0.38902	0.499595
SHexCer 41:2;O2 | SHexCer 18:1;O2/23:1	SHexCer	Sphingolipids	0.209848	0.26712
SHexCer 41:2;O2 | SHexCer 18:2;O2/23:0	SHexCer	Sphingolipids	0.444157	0.460834
SHexCer 41:2;O3 | SHexCer 18:1;O2/23:1;O	SHexCer	Sphingolipids	0.685157	0.793306
SHexCer 42:0;O2 | SHexCer 18:0;O2/24:0	SHexCer	Sphingolipids	0.337729	0.391283
SHexCer 42:1;O2 | SHexCer 18:1;O2/24:0	SHexCer	Sphingolipids	0.326331	0.388822
SHexCer 42:1;O3 | SHexCer 18:1;O2/24:0;O	SHexCer	Sphingolipids	0.479947	0.559285
SHexCer 42:2;O2 | SHexCer 18:1;O2/24:1	SHexCer	Sphingolipids	0.210524	0.192109
SHexCer 42:2;O2 | SHexCer 18:2;O2/24:0	SHexCer	Sphingolipids	0.346983	0.359543
SHexCer 42:2;O3 | SHexCer 18:1;O2/24:1;O	SHexCer	Sphingolipids	0.546692	0.571505
SHexCer 42:3;O2 | SHexCer 18:1;O2/24:2	SHexCer	Sphingolipids	0.72002	0.713387
SHexCer 42:3;O2 | SHexCer 18:2;O2/24:1	SHexCer	Sphingolipids	0.152473	0.232856
SHexCer 42:3;O3 | SHexCer 18:2;O2/24:1;O	SHexCer	Sphingolipids	0.675477	0.716274
SHexCer 43:1;O2 | SHexCer 18:1;O2/25:0	SHexCer	Sphingolipids	0.427394	0.497232
SHexCer 43:1;O3 | SHexCer 18:1;O2/25:0;O	SHexCer	Sphingolipids	0.550157	0.684819
SHexCer 43:2;O2 | SHexCer 18:1;O2/25:1	SHexCer	Sphingolipids	0.649352	0.715043
SHexCer 43:2;O3 | SHexCer 18:1;O2/25:1;O	SHexCer	Sphingolipids	0.710443	0.815181
SHexCer 43:3;O2 | SHexCer 18:2;O2/25:1	SHexCer	Sphingolipids	0.713566	0.706099
SHexCer 44:1;O2 | SHexCer 18:1;O2/26:0	SHexCer	Sphingolipids	0.433113	0.50242
SHexCer 44:1;O3 | SHexCer 18:1;O2/26:0;O	SHexCer	Sphingolipids	0.53474	0.725032
SHexCer 44:2;O2 | SHexCer 18:1;O2/26:1	SHexCer	Sphingolipids	0.590385	0.657672
SHexCer 44:2;O3 | SHexCer 18:1;O2/26:1;O	SHexCer	Sphingolipids	0.699236	0.849707
SHexCer 44:3;O2 | SHexCer 18:2;O2/26:1	SHexCer	Sphingolipids	0.775521	0.734596
SHexCer 45:2;O2 | SHexCer 18:1;O2/27:1	SHexCer	Sphingolipids	0.797972	0.856071
SHexCer 54:3;O3 | SHexCer 18:1;O2/36:2;O	SHexCer	Sphingolipids	-0.662146	-0.231296
SM 32:1;O2	SM	Sphingolipids	0.703156	0.783512
SM 34:1;O2	SM	Sphingolipids	0.576495	0.767322
SM 34:2;O2	SM	Sphingolipids	0.17498	-0.200262
SM 35:1;O2	SM	Sphingolipids	0.449403	0.646653
SM 35:2;O2	SM	Sphingolipids	0.0273039	-0.353588
SM 36:1;O2	SM	Sphingolipids	0.51627	0.682396
SM 36:2;O2	SM	Sphingolipids	0.821044	0.679847
SM 37:1;O2	SM	Sphingolipids	0.476894	0.650317
SM 38:1;O2	SM	Sphingolipids	0.654816	0.868335
SM 38:2;O2	SM	Sphingolipids	0.590001	0.475497
SM 39:1;O2	SM	Sphingolipids	0.715083	0.852497
SM 40:1;O2	SM	Sphingolipids	0.522191	0.759333
SM 40:2;O2	SM	Sphingolipids	0.537391	0.760964
SM 40:3;O2	SM	Sphingolipids	0.642327	0.857595
SM 41:1;O2	SM	Sphingolipids	0.596077	0.781104
SM 41:2;O2	SM	Sphingolipids	0.660173	0.776652
SM 42:1;O2	SM	Sphingolipids	0.505658	0.7434
SM 42:2;O2	SM	Sphingolipids	0.618149	0.688047
SM 42:3;O2	SM	Sphingolipids	0.758129	0.882039
SM 43:2;O2	SM	Sphingolipids	0.794074	0.861352
SM 44:2;O2	SM	Sphingolipids	0.706704	0.850388
SM 44:3;O2	SM	Sphingolipids	0.773894	-0.473179
SM 54:3;O3	SM	Sphingolipids	0.0289659	0.15226
ST 28:1;O/S	ST	Sterols	-0.232471	-0.303686
ST 29:1;O/S	ST	Sterols	-0.13236	-0.266132
ST 29:2;O/S	ST	Sterols	-0.13755	-0.171393
TG 50:1 | TG 16:0_16:0_18:1	TG	Glycerolipids	0.896007	0.901724
TG 50:2 | TG 16:0_16:1_18:1	TG	Glycerolipids	0.866293	0.569744
TG 52:1 | TG 16:0_18:0_18:1	TG	Glycerolipids	0.880856	0.78927
TG 52:2 | TG 16:0_18:1_18:1	TG	Glycerolipids	0.858761	0.435128
TG 52:3 | TG 16:0_18:1_18:2	TG	Glycerolipids	0.818851	-0.804681
TG 52:4 | TG 16:0_18:2_18:2	TG	Glycerolipids	0.727279	-0.926053
TG 52:5 | TG 16:1_18:2_18:2	TG	Glycerolipids	-0.299132	0.0879075
TG 53:2 | TG 16:0_18:1_19:1	TG	Glycerolipids	0.763081	0.957739
TG 53:3 | TG 17:0_18:1_18:2	TG	Glycerolipids	0.830671	0.967262
TG 54:1 | TG 16:0_20:0_18:1	TG	Glycerolipids	0.538799	0.339032
TG 54:2 | TG 16:0_18:1_20:1	TG	Glycerolipids	0.678421	0.814492
TG 54:3 | TG 18:0_18:1_18:2	TG	Glycerolipids	0.870904	0.453578
TG 54:4 | TG 18:1_18:1_18:2	TG	Glycerolipids	0.761609	-0.545769
TG 54:5 | TG 16:0_18:1_20:4	TG	Glycerolipids	-0.264482	-0.0321532
TG 54:6 | TG 16:0_18:2_20:4	TG	Glycerolipids	0.331757	0.781566
TG 56:2 | TG 16:0_18:1_22:1	TG	Glycerolipids	0.504179	0.711009
TG 56:5 | TG 16:0_18:1_22:4	TG	Glycerolipids	0.0635559	0.334318
TG 56:6 | TG 16:0_18:0_22:6	TG	Glycerolipids	0.238095	0.366175
TG 56:7 | TG 16:0_18:1_22:6	TG	Glycerolipids	0.139079	0.0488548
TG 56:8 | TG 16:0_18:2_22:6	TG	Glycerolipids	-0.0789288	-0.0784653
TG 58:10 | TG 16:0_20:4_22:6	TG	Glycerolipids	-0.797134	-0.328141
TG 58:9 | TG 18:1_20:4_20:4	TG	Glycerolipids	-0.332161	-0.0971583
TG 60:10 | TG 18:0_20:4_22:6	TG	Glycerolipids	-0.395537	-0.0452714
